# Evolutionary Dynamics of Lineage-Specific Class-A GPCR Subsets Reveal Widespread Chemosensory Roles and Adaptations in Lophotrochozoa

**DOI:** 10.1101/2024.07.14.603414

**Authors:** Rohan Nath, Biswajit Panda, Rakesh Siuli, Arunkumar Krishnan

## Abstract

Detecting external chemosensory cues via Class-A G protein-coupled receptors (GPCRs) is essential for behavioral and biological functions, influencing animal evolution and ecological adaptations. While well-studied in vertebrates and echinoderms, their role in major clades like Lophotrochozoa is less understood despite their remarkable ecological adaptations. Utilizing 238 lophotrochozoan genomes across eight phyla, we conducted a large-scale comparative genomics analysis to identify lineage-specifically expanded subsets (LSEs) of Class-A GPCRs adapted for chemoreception. Using phylogeny and orthology-based clustering, we differentiated these expansions from conserved orthogroups of endogenous ligand-binding GPCRs. LSEs correlated with adaptations to diverse habitats, with whole-genome duplications having limited impact. Across phyla, species in coastal, freshwater, and terrestrial habitats exhibited large and diverse LSEs, while those adapted to extreme deep-sea environments, parasitic lifestyles, or alternative chemosensory mechanisms showed consistent reductions. Sequence heterogeneity, positive selection, and ligand-binding pocket flexibility in these LSEs further underscored adaptations to environmental signals. These findings provide foundational insights into Class-A GPCR-mediated chemoreception across Lophotrochozoa.

**Teaser:** Unveiling correlations between lophotrochozoans habitat adaptations and lineage-specific changes in Class-A GPCR repertoire.
