## Supplementary material for "Evolutionary Dynamics of Lineage-Specific Class-A GPCR Subsets Reveal Widespread Chemosensory Roles and Adaptations in Lophotrochozoa": table S2

### Sheet: Inter-TM
Taxa	Total residual-pairs	Unique categories		Total number of unique residual pair categories across lophotrochozoa	Common across all lophotrochozoa		Residual pair categories found in other groups but absent in this specific group
Gastropoda	511	28		35	11	Acidic Aliphatic	Gastropoda	7	Acidic Small
Bivalvia	664	30				Acidic Basic			Acidic Sulfur
Cephalopoda	75	14				Aliphatic Aliphatic			Amide Small
Other molluscan classes	105	20				Aliphatic Aromatic			Small Small
Annelida	495	33				Aliphatic Basic			Sulfur Sulfur
Platyhelminthes	233	28				Aliphatic Hydroxyl			Aromatic Sulfur
Other lophotrochozoan phyla	185	26				Amide Aromatic			Small Sulfur
						Aromatic Aromatic	Bivalvia	5	Acidic Small
						Aromatic Basic			Acidic Sulfur
						Aromatic Hydroxyl			Hydroxyl Sulfur
						Basic Hydroxyl			Small Sulfur
									Sulfur Sulfur
							Cephalopoda	21	Acidic Aromatic
									Acidic Small
									Acidic Sulfur
									Aliphatic Amide
									Aliphatic Small
									Aliphatic Sulfur
									Amide Amide
									Amide Basic
									Amide Hydroxyl
									Amide Small
									Amide Sulfur
									Aromatic Sulfur
									Basic Basic
									Basic Small
									Basic Sulfur
									Hydroxyl Hydroxyl
									Hydroxyl Small
									Hydroxyl Sulfur
									Small Small
									Small Sulfur
									Sulfur Sulfur
							Other molluscan classes	15	Acidic Amide
									Acidic Hydroxyl
									Acidic Sulfur
									Amide Amide
									Amide Basic
									Amide Hydroxyl
									Amide Small
									Aromatic Small
									Aromatic Sulfur
									Basic Basic
									Basic Small
									Hydroxyl Sulfur
									Small Small
									Small Sulfur
									Sulfur Sulfur
							Annelida	2	Amide Small
									Basic Sulfur
							Platyhelminthes	7	Acidic Sulfur
									Amide Amide
									Amide Small
									Aromatic Sulfur
									Basic Sulfur
									Hydroxyl Sulfur
									Sulfur Sulfur
							Other lophotrochozoan phyla	9	Acidic Hydroxyl
									Acidic Small
									Acidic Sulfur
									Amide Sulfur
									Aromatic Sulfur
									Basic Sulfur
									Small Small
									Small Sulfur
									Sulfur Sulfur

### Sheet: TM-ECL
Taxa	Total residual-pairs	Unique categories		Total number of unique residual pair categories across lophotrochozoa	Common across all lophotrochozoa		Residual pair categories found in other groups but absent in this specific group
Gastropoda	1034	35		35	24	Acidic Acidic	Cephalopoda	8	Acidic Sulfur
Bivalvia	931	35				Acidic Aliphatic			Amide Amide
Cephalopoda	116	27				Acidic Amide			Amide Small
Other molluscan classes	192	31				Acidic Aromatic			Aromatic Aromatic
Annelida	807	35				Acidic Basic			Basic Sulfur
Platyhelminthes	331	32				Acidic Hydroxyl			Hydroxyl Small
Other lophotrochozoan phyla	358	32				Aliphatic Aliphatic			Small Small
						Aliphatic Amide			Small Sulfur
						Aliphatic Aromatic	Other molluscan classes	4	Acidic Sulfur
						Aliphatic Basic			Amide Amide
						Aliphatic Hydroxyl			Amide Small
						Aliphatic Small			Basic Basic
						Aliphatic Sulfur	Platyhelminthes	3	Acidic Small
						Amide Aromatic			Basic Small
						Amide Basic			Small Sulfur
						Amide Hydroxyl	Other lophotrochozoan phyla	3	Acidic Sulfur
						Amide Sulfur			Amide Amide
						Aromatic Basic			Small Small
						Aromatic Hydroxyl
						Aromatic Small
						Aromatic Sulfur
						Basic Hydroxyl
						Hydroxyl Hydroxyl
						Hydroxyl Sulfur

### Sheet: ECL-ECL
Taxa	Total residual-pairs	Unique categories		Total number of unique residual pair categories across lophotrochozoa	Common across all lophotrochozoa		Residual pair categories found in other groups but absent in this specific group
Gastropoda	3402	35		36	31	Acidic Acidic	Gastropoda	1	Sulfur Sulfur
Bivalvia	2771	36				Acidic Aliphatic	Cephalopoda	3	Basic Sulfur
Cephalopoda	240	33				Acidic Amide			Small Sulfur
Other molluscan classes	495	34				Acidic Aromatic			Sulfur Sulfur
Annelida	2090	36				Acidic Basic	Other molluscan classes	2	Amide Amide
Platyhelminthes	1132	35				Acidic Hydroxyl			Sulfur Sulfur
Other lophotrochozoan phyla	924	34				Acidic Small	Platyhelminthes	1	Sulfur Sulfur
						Acidic Sulfur	Other lophotrochozoan phyla	2	Amide Sulfur
						Aliphatic Aliphatic			Sulfur Sulfur
						Aliphatic Amide
						Aliphatic Aromatic
						Aliphatic Basic
						Aliphatic Hydroxyl
						Aliphatic Small
						Aliphatic Sulfur
						Amide Aromatic
						Amide Basic
						Amide Hydroxyl
						Amide Small
						Aromatic Aromatic
						Aromatic Basic
						Aromatic Hydroxyl
						Aromatic Small
						Aromatic Sulfur
						Basic Basic
						Basic Hydroxyl
						Basic Small
						Hydroxyl Hydroxyl
						Hydroxyl Small
						Hydroxyl Sulfur
						Small Small
